# Environmentally induced variation in sperm sRNAs is linked to gene expression and transposable elements in zebrafish offspring

**DOI:** 10.1101/2024.12.04.626822

**Authors:** Alice M. Godden, Willian T.A.F. Silva, Berrit Kiehl, Cécile Jolly, Leighton Folkes, Ghazal Alavioon, Simone Immler

## Abstract

Environmental factors affect not only paternal condition but may translate into the following generations where sperm-mediated small RNAs (sRNAs) can contribute to the transmission of paternal effects. SRNAs play a key role in the male germ line in genome maintenance and repair, and particularly in response to environmental stress and the resulting increase in transposable element (TE) activity. Here, we investigated how the social environment (high competition, low competition) of male zebrafish *Danio rerio* affects small RNAs in sperm and how these are linked to gene expression and TE activity in their offspring. In a first experiment, we collected sperm samples after exposing males to each social environment for two weeks to test for differentially expressed sperm micro-(miRNA) and piwi-interacting RNAs (piRNA). In a separate experiment, we performed *in vitro* fertilisations after one two-week period using a split-clutch design to control for maternal effects and collected embryos at 24 hours to test for differentially expressed genes and transposable elements. We developed new computational prediction tools to link sperm sRNAs with differentially expressed TEs and genes in the embryos. Our results support the idea that the molecular stress response in the male germ line has significant down-stream effects on the molecular pathways, and we provide a direct link between sRNAs, TEs and gene expression.

**Author summary:** The discovery that sperm transmit more than just the father’s genome to the next generation is relatively recent and the potential implications are far reaching. What we do not know is whether these non-genetic components contained in sperm play a role in adaptation to changing environments or whether they are simply a result of the father’s stress response that also affects the germ cells. Environmentally induced stress is known to trigger a response to maintain and repair the germ cells to ensure the production of high quality sperm and key factors in this response are small RNAS. Small RNAs are ‘guardians of the germ line’ and protect the germline genome against the activity of selfish genetic elements. We investigated how the social environment in male zebrafish affects the expression level of small RNAs in sperm and how these changes in small RNAs are linked to changes in the gene epxression and the activity of selfish genetic elements in the offspring. We developed specialised bioinformatic pipelines to provide a clear link between the response in the father’s germline to changes in the environment and gene expresssion in their offspring.
