## Supplemental File 1 for "Environmentally induced variation in sperm sRNAs is linked to gene expression and transposable elements in zebrafish offspring"

### Sheet: Sheet1
NC_007115.7:43701007-43707025
20_DNA:CHROMOSOME_CHROMOSOME:GRCZ11:20:1:55201332:1_REF_12225229-12234949_(+-0_BP)_DIRECTIONALITY:_MONO:MINUS
NC_007133.7:32643430-32648896
NC_007115.7:52720448-52740603
18_DNA:CHROMOSOME_CHROMOSOME:GRCZ11:18:1:51023478:1_REF_32505005-32521009_(+-0_BP)_DIRECTIONALITY:_BI:PLUS-MINUS
CHR_ALT_CTG18_1_33_DNA:CHROMOSOME_CHROMOSOME:GRCZ11:CHR_ALT_CTG18_1_33:1:51023478:1_HAP_32505005-32521009_(+-0_BP)_DIRECTIONALITY:_BI:PLUS-MINUS
22_DNA:CHROMOSOME_CHROMOSOME:GRCZ11:22:1:39133080:1_REF_24796020-24822028_(+-0_BP)_DIRECTIONALITY:_MONO:PLUS
NC_007123.7:14899002-14913024
5_DNA:CHROMOSOME_CHROMOSOME:GRCZ11:5:1:72500376:1_REF_747001-760987_(+-0_BP)_DIRECTIONALITY:_BI:MINUS-PLUS
1_DNA:CHROMOSOME_CHROMOSOME:GRCZ11:1:1:59578282:1_REF_57940016-57946585_(+-0_BP)_DIRECTIONALITY:_MONO:MINUS
16_DNA:CHROMOSOME_CHROMOSOME:GRCZ11:16:1:55266484:1_REF_14845000-14858022_(+-0_BP)_DIRECTIONALITY:_MONO:MINUS
7_DNA:CHROMOSOME_CHROMOSOME:GRCZ11:7:1:74282399:1_REF_63048-99933_(+-0_BP)_DIRECTIONALITY:_MONO:MINUS
NC_007118.7:2885044-2893968
11_DNA:CHROMOSOME_CHROMOSOME:GRCZ11:11:1:45484837:1_REF_37007002-37018889_(+-0_BP)_DIRECTIONALITY:_BI:PLUS-MINUS
9_DNA:CHROMOSOME_CHROMOSOME:GRCZ11:9:1:56459846:1_REF_15543003-15555996_(+-0_BP)_DIRECTIONALITY:_MONO:MINUS
CHR_ALT_CTG6_4_1_DNA:CHROMOSOME_CHROMOSOME:GRCZ11:CHR_ALT_CTG6_4_1:1:60252775:1_HAP_29825000-29835935_(+-0_BP)_DIRECTIONALITY:_MONO:PLUS
6_DNA:CHROMOSOME_CHROMOSOME:GRCZ11:6:1:60270059:1_REF_29842000-29853219_(+-0_BP)_DIRECTIONALITY:_MONO:PLUS
14_DNA:CHROMOSOME_CHROMOSOME:GRCZ11:14:1:52660232:1_REF_12939021-12949958_(+-0_BP)_DIRECTIONALITY:_MONO:MINUS
CHR_ALT_CTG14_1_7_DNA:CHROMOSOME_CHROMOSOME:GRCZ11:CHR_ALT_CTG14_1_7:1:52678222:1_HAP_12957011-12967948_(+-0_BP)_DIRECTIONALITY:_MONO:MINUS
4_DNA:CHROMOSOME_CHROMOSOME:GRCZ11:4:1:78093715:1_REF_60877023-60885024_(+-0_BP)_DIRECTIONALITY:_MONO:MINUS
2_DNA:CHROMOSOME_CHROMOSOME:GRCZ11:2:1:59640629:1_REF_8206091-8220020_(+-0_BP)_DIRECTIONALITY:_MONO:PLUS
NC_007125.7:13384000-13389778
22_DNA:CHROMOSOME_CHROMOSOME:GRCZ11:22:1:39133080:1_REF_13797593-13804958_(+-0_BP)_DIRECTIONALITY:_MONO:PLUS
4_DNA:CHROMOSOME_CHROMOSOME:GRCZ11:4:1:78093715:1_REF_27056031-27069027_(+-0_BP)_DIRECTIONALITY:_MONO:PLUS
2_DNA:CHROMOSOME_CHROMOSOME:GRCZ11:2:1:59640629:1_REF_13181000-13191573_(+-0_BP)_DIRECTIONALITY:_MONO:PLUS
18_DNA:CHROMOSOME_CHROMOSOME:GRCZ11:18:1:51023478:1_REF_16363000-16370764_(+-0_BP)_DIRECTIONALITY:_MONO:PLUS
CHR_ALT_CTG18_1_17_DNA:CHROMOSOME_CHROMOSOME:GRCZ11:CHR_ALT_CTG18_1_17:1:51050792:1_HAP_16363000-16370764_(+-0_BP)_DIRECTIONALITY:_MONO:PLUS
NC_007115.7:41646063-41653819
NC_007131.7:15827011-15836010
NC_007128.7:40817625-40825762
4_DNA:CHROMOSOME_CHROMOSOME:GRCZ11:4:1:78093715:1_REF_57283001-57302029_(+-0_BP)_DIRECTIONALITY:_BI:PLUS-MINUS
NC_007129.7:33974002-33981018
4_DNA:CHROMOSOME_CHROMOSOME:GRCZ11:4:1:78093715:1_REF_57344003-57355026_(+-0_BP)_DIRECTIONALITY:_MONO:MINUS
22_DNA:CHROMOSOME_CHROMOSOME:GRCZ11:22:1:39133080:1_REF_2325020-2330026_(+-0_BP)_DIRECTIONALITY:_BI:PLUS-MINUS
NC_007115.7:73175084-73181996
9_DNA:CHROMOSOME_CHROMOSOME:GRCZ11:9:1:56459846:1_REF_52547012-52558402_(+-0_BP)_DIRECTIONALITY:_MONO:MINUS
12_DNA:CHROMOSOME_CHROMOSOME:GRCZ11:12:1:49182954:1_REF_15130054-15141020_(+-0_BP)_DIRECTIONALITY:_MONO:MINUS
CHR_ALT_CTG5_1_52_DNA:CHROMOSOME_CHROMOSOME:GRCZ11:CHR_ALT_CTG5_1_52:1:72493273:1_HAP_56143038-56151691_(+-0_BP)_DIRECTIONALITY:_MONO:PLUS
5_DNA:CHROMOSOME_CHROMOSOME:GRCZ11:5:1:72500376:1_REF_56159035-56167792_(+-0_BP)_DIRECTIONALITY:_MONO:PLUS
16_DNA:CHROMOSOME_CHROMOSOME:GRCZ11:16:1:55266484:1_REF_17874034-17886001_(+-0_BP)_DIRECTIONALITY:_MONO:MINUS
NC_007116.7:47663015-47686016
20_DNA:CHROMOSOME_CHROMOSOME:GRCZ11:20:1:55201332:1_REF_15825004-15836000_(+-0_BP)_DIRECTIONALITY:_MONO:PLUS
18_DNA:CHROMOSOME_CHROMOSOME:GRCZ11:18:1:51023478:1_REF_35696144-35707638_(+-0_BP)_DIRECTIONALITY:_MONO:MINUS
NC_007115.7:46831029-46839861
4_DNA:CHROMOSOME_CHROMOSOME:GRCZ11:4:1:78093715:1_REF_43507012-43526027_(+-0_BP)_DIRECTIONALITY:_BI:PLUS-MINUS
7_DNA:CHROMOSOME_CHROMOSOME:GRCZ11:7:1:74282399:1_REF_5785001-5802968_(+-0_BP)_DIRECTIONALITY:_MONO:PLUS
CHR_ALT_CTG3_1_4_DNA:CHROMOSOME_CHROMOSOME:GRCZ11:CHR_ALT_CTG3_1_4:1:62630276:1_HAP_8068108-8076992_(+-0_BP)_DIRECTIONALITY:_MONO:MINUS
25_DNA:CHROMOSOME_CHROMOSOME:GRCZ11:25:1:37502051:1_REF_23976000-23991019_(+-0_BP)_DIRECTIONALITY:_MONO:PLUS
14_DNA:CHROMOSOME_CHROMOSOME:GRCZ11:14:1:52660232:1_REF_13654000-13670019_(+-0_BP)_DIRECTIONALITY:_BI:MINUS-PLUS
18_DNA:CHROMOSOME_CHROMOSOME:GRCZ11:18:1:51023478:1_REF_32121033-32144977_(+-0_BP)_DIRECTIONALITY:_BI:MINUS-PLUS
14_DNA:CHROMOSOME_CHROMOSOME:GRCZ11:14:1:52660232:1_REF_13021007-13051030_(+-0_BP)_DIRECTIONALITY:_BI:MINUS-PLUS
NC_007129.7:32561068-32568584
8_DNA:CHROMOSOME_CHROMOSOME:GRCZ11:8:1:54304671:1_REF_47728027-47753986_(+-0_BP)_DIRECTIONALITY:_MONO:PLUS
CHR_ALT_CTG22_1_10_DNA:CHROMOSOME_CHROMOSOME:GRCZ11:CHR_ALT_CTG22_1_10:1:39188548:1_HAP_23686113-23695941_(+-0_BP)_DIRECTIONALITY:_BI:PLUS-MINUS
20_DNA:CHROMOSOME_CHROMOSOME:GRCZ11:20:1:55201332:1_REF_11251294-11261493_(+-0_BP)_DIRECTIONALITY:_MONO:MINUS
4_DNA:CHROMOSOME_CHROMOSOME:GRCZ11:4:1:78093715:1_REF_73380021-73389987_(+-0_BP)_DIRECTIONALITY:_MONO:MINUS
NC_007131.7:17034025-17042856
16_DNA:CHROMOSOME_CHROMOSOME:GRCZ11:16:1:55266484:1_REF_10080045-10093028_(+-0_BP)_DIRECTIONALITY:_MONO:PLUS
