## Supplemental File 4 for "Environmentally induced variation in sperm sRNAs is linked to gene expression and transposable elements in zebrafish offspring"

Sample	Treatment	Male_id	Female_id
E100-1	High	M55N	F7
E100-2	High	M55N	F7
E100-3	High	M55N	F7
E100-4	High	M55N	F7
E101-1	High	M55N	F8
E101-2	High	M55N	F8
E101-3	High	M55N	F8
E101-4	High	M55N	F8
E102-1	Low	M59T	F7
E102-2	Low	M59T	F7
E102-3	Low	M59T	F7
E102-4	Low	M59T	F7
E103-1	Low	M59T	F8
E103-2	Low	M59T	F8
E103-3	Low	M59T	F8
E103-4	Low	M59T	F8
E104-1	High	M52T	F3
E104-2	High	M52T	F3
E104-3	High	M52T	F3
E104-4	High	M52T	F3
E105-1	High	M52T	F4
E105-2	High	M52T	F4
E105-3	High	M52T	F4
E105-4	High	M52T	F4
E106-1	Low	M58T	F3
E106-2	Low	M58T	F3
E106-3	Low	M58T	F3
E106-4	Low	M58T	F3
E107-1	Low	M58T	F4
E107-2	Low	M58T	F4
E107-3	Low	M58T	F4
E107-4	Low	M58T	F4
E108-1	Low	M53N	F2
E108-2	Low	M53N	F2
E108-3	Low	M53N	F2
E108-4	Low	M53N	F2
E109-1	Low	M53N	F1
E109-2	Low	M53N	F1
E109-3	Low	M53N	F1
E109-4	Low	M53N	F1
E110-1	High	M54N	F1
E110-2	High	M54N	F1
E110-3	High	M54N	F1
E110-4	High	M54N	F1
E111-1	Low	M54N	F1
E111-2	Low	M54N	F1
E111-3	Low	M54N	F1
E111-4	Low	M54N	F1
E112-4	High	M56T	F5
E112-5	High	M56T	F5
E112-7	High	M56T	F5
E112-8	High	M56T	F5
E113-10	High	M56T	F6
E113-11	High	M56T	F6
E113-13	High	M56T	F6
E113-9	High	M56T	F6
E114-1	Low	M57N	F5
E114-3	Low	M57N	F5
E114-4	Low	M57N	F5
E114-5	Low	M57N	F5
E115-1	Low	M57N	F6
E115-2	Low	M57N	F6
E115-4	Low	M57N	F6
E115-5	Low	M57N	F6
E80-1	Low	M32T	F9
E80-2	Low	M32T	F9
E80-3	Low	M32T	F9
E80-4	Low	M32T	F9
E81-1	Low	M32T	F10
E81-2	Low	M32T	F10
E81-4	Low	M32T	F10
E81-5	Low	M32T	F10
E82-1	High	M35T	F9
E82-2	High	M35T	F9
E82-3	High	M35T	F9
E82-5	High	M35T	F9
E83-1	High	M35T	F9
E83-3	High	M35T	F9
E83-4	High	M35T	F9
E83-5	High	M35T	F9
