## Supplemental File 6 for "Environmentally induced variation in sperm sRNAs is linked to gene expression and transposable elements in zebrafish offspring"

Sample	sample	Treatment
Lb_1	High.2	High2
Lb_2	High.2	High2
Lb_3	High.2	High2
Lb_4	High.2	High2
Lb_5	High.2	High2
Lb_6	High.2	High2
Lb_7	High.2	High2
Lb_8	High.2	High2
Lb_9	High.2	High2
Lb_10	High.2	High2
La_1	Low.1	Low1
La_2	Low.1	Low1
La_3	Low.1	Low1
La_4	Low.1	Low1
La_5	Low.1	Low1
La_6	Low.1	Low1
La_7	Low.1	Low1
La_8	Low.1	Low1
La_9	Low.1	Low1
La_10	Low.1	Low1
Hb_1	Low.2	Low2
Hb_2	Low.2	Low2
Hb_3	Low.2	Low2
Hb_4	Low.2	Low2
Hb_5	Low.2	Low2
Hb_6	Low.2	Low2
Hb_7	Low.2	Low2
Hb_8	Low.2	Low2
Hb_9	Low.2	Low2
Hb_10	Low.2	Low2
Ha_1	High.1	High1
Ha_2	High.1	High1
Ha_3	High.1	High1
Ha_4	High.1	High1
Ha_5	High.1	High1
Ha_6	High.1	High1
Ha_7	High.1	High1
Ha_8	High.1	High1
Ha_9	High.1	High1
Ha_10	High.1	High1
