## Supplemental File 8 for "Environmentally induced variation in sperm sRNAs is linked to gene expression and transposable elements in zebrafish offspring"

Sample	Group
Lb_2	High2
Ha_1	High1
Hb_3	Low2
Ha_3	High1
Ha_4	High1
Ha_10	High1
Hb_4	Low2
Hb_5	Low2
La_4	Low1
Ha_6	High1
Lb_6	High2
Hb_2	Low2
La_5	Low1
La_10	Low1
La_6	Low1
La_7	Low1
Lb_7	High2
Lb_9	High2
Lb_10	High2
Ha_7	High1
Hb_6	Low2
Hb_9	Low2
Lb_8	High2
La_9	Low1
