## Supplemental File 10 for "Environmentally induced variation in sperm sRNAs is linked to gene expression and transposable elements in zebrafish offspring"

Sample	condition	Male_id	Female_id
E100.1	High	M55N	F7
E100.2	High	M55N	F7
E100.3	High	M55N	F7
E100.4	High	M55N	F7
E101.1	High	M55N	F8
E101.2	High	M55N	F8
E101.3	High	M55N	F8
E101.4	High	M55N	F8
E104.1	High	M52T	F3
E104.2	High	M52T	F3
E104.3	High	M52T	F3
E104.4	High	M52T	F3
E105.1	High	M52T	F4
E105.2	High	M52T	F4
E105.3	High	M52T	F4
E105.4	High	M52T	F4
E110.1	High	M54N	F1
E110.2	High	M54N	F1
E110.3	High	M54N	F1
E110.4	High	M54N	F1
E112.4	High	M56T	F5
E112.5	High	M56T	F5
E112.7	High	M56T	F5
E112.8	High	M56T	F5
E113.1	High	M56T	F6
E113.11	High	M56T	F6
E113.13	High	M56T	F6
E113.9	High	M56T	F6
E82.1	High	M35T	F9
E82.2	High	M35T	F9
E82.3	High	M35T	F9
E82.5	High	M35T	F9
E83.1	High	M35T	F9
E83.3	High	M35T	F9
E83.4	High	M35T	F9
E83.5	High	M35T	F9
E102.1	Low	M59T	F7
E102.2	Low	M59T	F7
E102.3	Low	M59T	F7
E102.4	Low	M59T	F7
E103.1	Low	M59T	F8
E103.2	Low	M59T	F8
E103.3	Low	M59T	F8
E103.4	Low	M59T	F8
E106.1	Low	M58T	F3
E106.2	Low	M58T	F3
E106.3	Low	M58T	F3
E106.4	Low	M58T	F3
E107.1	Low	M58T	F4
E107.2	Low	M58T	F4
E107.3	Low	M58T	F4
E107.4	Low	M58T	F4
E108.1	Low	M53N	F2
E108.2	Low	M53N	F2
E108.3	Low	M53N	F2
E108.4	Low	M53N	F2
E109.1	Low	M53N	F1
E109.2	Low	M53N	F1
E109.3	Low	M53N	F1
E109.4	Low	M53N	F1
E111.1	Low	M54N	F1
E111.2	Low	M54N	F1
E111.3	Low	M54N	F1
E111.4	Low	M54N	F1
E114.1	Low	M57N	F5
E114.3	Low	M57N	F5
E114.4	Low	M57N	F5
E114.5	Low	M57N	F5
E115.1	Low	M57N	F6
E115.2	Low	M57N	F6
E115.4	Low	M57N	F6
E115.5	Low	M57N	F6
E80.1	Low	M32T	F9
E80.2	Low	M32T	F9
E80.3	Low	M32T	F9
E80.4	Low	M32T	F9
E81.1	Low	M32T	F10
E81.2	Low	M32T	F10
E81.4	Low	M32T	F10
E81.5	Low	M32T	F10
